# Comprehensive epigenome characterization reveals diverse transcriptional regulation across human vascular endothelial cells

**DOI:** 10.1101/756056

**Authors:** Ryuichiro Nakato, Youichiro Wada, Ryo Nakaki, Genta Nagae, Yuki Katou, Shuichi Tsutsumi, Natsu Nakajima, Hiroshi Fukuhara, Atsushi Iguchi, Takahide Kohro, Yasuharu Kanki, Yutaka Saito, Mika Kobayashi, Akashi Izumi-Taguchi, Naoki Osato, Kenji Tatsuno, Asuka Kamio, Yoko Hayashi-Takanaka, Hiromi Wada, Shinzo Ohta, Masanori Aikawa, Hiroyuki Nakajima, Masaki Nakamura, Rebecca C. McGee, Kyle W. Heppner, Tatsuo Kawakatsu, Michiru Genno, Hiroshi Yanase, Haruki Kume, Takaaki Senbonmatsu, Yukio Homma, Shigeyuki Nishimura, Toutai Mitsuyama, Hiroyuki Aburatani, Hiroshi Kimura, Katsuhiko Shirahige

## Abstract

**Background:** Endothelial cells (ECs) make up the innermost layer throughout the entire vasculature. Their phenotypes and physiological functions are initially regulated by developmental signals and extracellular stimuli. The underlying molecular mechanisms responsible for the diverse phenotypes of ECs from different organs are not well understood.

**Results:** To characterize the transcriptomic and epigenomic landscape in the vascular system, we cataloged gene expression and active histone marks in nine types of human ECs (generating 148 genome-wide datasets) and carried out a comprehensive analysis with chromatin interaction data. We identified 3,765 EC-specific enhancers, some of which were associated with disease-associated genetic variations. We also identified various candidate marker genes for each EC type. Notably, reflecting the developmental origins of ECs and their roles in angiogenesis, vasculogenesis and wound healing.

**Conclusions:** While the importance of several HOX genes for early vascular development and adult angiogenesis in pathological conditions has been reported, a systematic analysis of the regulation and roles of HOX genes in mature tissue cells has been lacking. These datasets provide a valuable resource for understanding the vascular system and associated diseases.
