## Supplemental Table S1 for "Comprehensive epigenome characterization reveals diverse transcriptional regulation across human vascular endothelial cells"

### Sheet: 33 EC samples
ID	EC type	Description	Age	Race	Sex
EC13	HAoEC	Aortic Endothelial cells	30	Caucasian	female
EC31	HAoEC	Aortic Endothelial cells	23	African/American	male
EC60	HAoEC	Aortic Endothelial cells	36	Native American	female
EC38	HCCaEC	Common Carotid Artery Endothelial cells	68	Asian	female
EC45	HCCaEC	Common Carotid Artery Endothelial cells	23	Asian	male
EC46	HCCaEC	Common Carotid Artery Endothelial cells	23	Asian	male
EC47	HCCaEC	Common Carotid Artery Endothelial cells	23	Asian	male
EC52	HCCaEC	Common Carotid Artery Endothelial cells	23	Asian	male
EC55	HCCaEC	Common Carotid Artery Endothelial cells	40	Caucasian	female
EC15	HCoAEC	Coronary Artery Endothelial cells	30	Caucasian	female
EC26	HCoAEC	Coronary Artery Endothelial cells	26	Caucasian	male
EC34	HCoAEC	Coronary Artery Endothelial cells	14	Caucasian	male
EC61	HCoAEC	Coronary Artery Endothelial cells	36	Native American	female
EC23	HENDC	Endocardial cells	19	African American	female
EC42	HENDC	Endocardial cells	23	Caucasian	male
EC59	HENDC	Endocardial cells	36	Native American	female
EC89	HGSVEC	Great Saphenous Vein Endothelial cells	78	Asian	male
EC112	HGSVEC	Great Saphenous Vein Endothelial cells	75	Asian	male
EC116	HGSVEC	Great Saphenous Vein Endothelial cells	71	Asian	male
EC14	HPAEC	Pulmonary Artery Endothelial cells	30	Caucasian	female
EC25	HPAEC	Pulmonary Artery Endothelial cells	26	Caucasian	male
EC146	HRAEC	Renal Artery Endothelial cells	69	Asian	male
EC150	HRAEC	Renal Artery Endothelial cells	77	Asian	male
EC154	HRAEC	Renal Artery Endothelial cells	75	Asian	male
EC156	HRAEC	Renal Artery Endothelial cells	60	Asian	male
EC158	HRAEC	Renal Artery Endothelial cells	64	Asian	male
EC160	HRAEC	Renal Artery Endothelial cells	69	Asian	female
EC162	HRAEC	Renal Artery Endothelial cells	69	Asian	female
EC28	HUAEC	Umbilical Artery Endothelial cells	newborn	Caucasian	male
EC35	HUAEC	Umbilical Artery Endothelial cells	newborn	Caucasian	female
EC29	HUVEC	Umbilical Vein Endothelial cells	newborn	Caucasian	male
EC39	HUVEC	Umbilical Vein Endothelial cells	newborn	Arabic	male
EC40	HUVEC	Umbilical Vein Endothelial cells	newborn	Caucasian	male
