## Supplemental Table S2 for "Comprehensive epigenome characterization reveals diverse transcriptional regulation across human vascular endothelial cells"

### Sheet: ChIP-seq stats
	Sequenced reads	mapped unique	%	mapped >= 2	%	unmapped	%	Nonredundant reads	Complexity for 10M reads	Genome coverage	GC summit	read length	Estimated fragment length	SSP-NSC	Background uniformity	FCS (fragment length)
EC13_B3	47051254	37007782	78.65	4442753	9.44	5600719	11.9	20692214	0.81	0.53	49	66	173	47.5935	0.829141	0.609845
EC13_C2	35497712	29568096	83.3	4435649	12.5	1493967	4.21	28457599	0.986	0.77	49	66	192	3.86477	0.990633	0.426547
EC13_INP2	38424470	31731730	82.58	4706241	12.25	1986499	5.17	30456105	0.985	0.9	43	66	182	1.17332	1.09164	0.0430918
EC31_B3	38215740	31434360	82.26	4703585	12.31	2077795	5.44	28629013	0.969	0.85	44	66	158	4.50642	1.09049	0.53405
EC31_C3	57762640	47845315	82.83	6971450	12.07	2945875	5.1	39407435	0.957	0.9	45	66	154	3.25849	1.07406	0.350163
EC31_INP1	46572888	36618510	78.63	8097814	17.39	1856564	3.99	35900190	0.993	0.9	42	51	142	1.1693	1.08552	0.0271135
EC60_B1	38521226	31491521	81.75	4849816	12.59	2179889	5.66	28491672	0.965	0.85	45	66	151	4.91728	1.08395	0.55434
EC60_C1	34616110	28864766	83.39	4060367	11.73	1690977	4.88	27588853	0.983	0.84	46	66	154	2.20213	1.07612	0.224793
EC60_INP1	40156302	32958799	82.08	5046832	12.57	2150671	5.36	31982708	0.989	0.91	43	66	144	1.15854	1.09338	0.0383191
EC38_B1	48454339	39919460	82.39	5208412	10.75	3326467	6.87	28884174	0.904	0.64	48	51	171	48.9805	0.933843	0.563536
EC38_C1	51976162	45270914	87.1	5861563	11.28	843685	1.62	36565539	0.949	0.55	46	51	162	20.0258	0.931049	0.478274
EC38_INP1	53229158	41784524	78.5	9578772	18	1865862	3.51	40873458	0.992	0.92	44	51	151	1.17454	1.08801	0.0227909
EC45_B2	41832637	35719274	85.39	4207522	10.06	1905841	4.56	22357568	0.862	0.66	45	66	156	21.3122	1.02476	0.682696
EC45_C2	37978959	32724694	86.17	3673099	9.67	1581166	4.16	27227515	0.94	0.72	45	66	191	7.92861	1.02725	0.539458
EC45_INP2	38311104	31138621	81.28	5032332	13.14	2140151	5.59	26956832	0.951	0.86	44	66	154	1.5743	1.09359	0.0439313
EC46_B2	35882749	30515015	85.04	3801501	10.59	1566233	4.36	20673045	0.869	0.65	44	66	156	20.2154	1.01474	0.693368
EC46_C2	36969428	31390691	84.91	4031693	10.91	1547044	4.18	28926848	0.973	0.81	46	66	153	4.2425	1.05011	0.431229
EC46_INP2	38278383	31355957	81.92	4933579	12.89	1988847	5.2	17849156	0.817	0.71	43	66	157	3.18126	1.09592	0.0659431
EC47_B2	42453037	35883629	84.53	4528841	10.67	2040567	4.81	29160615	0.939	0.8	44	66	155	14.5199	1.0494	0.715885
EC47_C2	35583947	30169174	84.78	3839320	10.79	1575453	4.43	27130443	0.964	0.79	44	66	162	4.60741	1.05286	0.45559
EC47_INP2	40347901	32851675	81.42	5124434	12.7	2371792	5.88	30525884	0.975	0.89	42	66	156	1.30647	1.09249	0.0407913
EC52_B1	35267136	29739184	84.33	3809572	10.8	1718380	4.87	26895015	0.964	0.81	43	66	150	11.7054	1.06068	0.726909
EC52_C1	31133792	26157502	84.02	3528477	11.33	1447813	4.65	25352359	0.987	0.82	43	66	158	2.51827	1.07609	0.306672
EC52_INP1	33178999	27163273	81.87	4188497	12.62	1827229	5.51	26028464	0.983	0.87	42	66	147	1.22534	1.09381	0.0494879
EC55_B1	51405876	44279354	86.14	5103348	9.93	2023174	3.94	35850243	0.944	0.82	47	66	185	24.1252	0.946918	0.685711
EC55_C1	46309154	38987307	84.19	5274403	11.39	2047444	4.42	37719555	0.99	0.88	46	66	147	2.99786	1.05163	0.34641
EC55_INP1	48407443	39249280	81.08	6438517	13.3	2719646	5.62	38164356	0.99	0.93	45	66	157	1.18589	1.09188	0.0338508
EC15_B2	41377683	34595525	83.61	4722171	11.41	2059987	4.98	31846849	0.974	0.86	44	66	184	9.55279	1.05795	0.703139
EC15_C2	31226115	26145353	83.73	3662247	11.73	1418515	4.54	25496381	0.989	0.79	46	66	171	3.06511	1.03923	0.353795
EC15_INP2	52902697	43705998	82.62	6372712	12.05	2823987	5.34	38189159	0.967	0.93	42	66	188	1.30806	1.09009	0.0260707
EC26_B3	44207784	37077042	83.87	5041145	11.4	2089597	4.73	34773700	0.981	0.89	44	66	183	7.0334	1.07647	0.667113
EC26_C3	51920073	43408029	83.61	6196272	11.93	2315772	4.46	41959978	0.991	0.9	46	66	183	2.85415	1.04974	0.327121
EC26_INP1	40344819	31683560	78.53	7181156	17.8	1480103	3.67	30944312	0.991	0.89	42	51	162	1.18444	1.08787	0.0270594
EC34_B3	40472118	35647924	88.08	2995493	7.4	1828701	4.52	27911050	0.922	0.62	45	66	141	43.6884	0.878642	0.536397
EC34_C3	36832127	32188593	87.39	3070311	8.34	1573223	4.27	29922785	0.976	0.64	47	66	138	15.1057	0.96456	0.550593
EC34_INP3	39585609	31659938	79.98	4729686	11.95	3195985	8.07	31043497	0.992	0.9	42	66	118	1.1641	1.09013	0.0425726
EC61_B1	28522158	23311754	81.73	3356048	11.77	1854356	6.5	13243158	0.765	0.52	43	66	142	16.7907	1.0453	0.661541
EC61_C1	39458769	32646411	82.74	4777382	12.11	2034976	5.16	25574329	0.923	0.78	45	66	145	3.68141	1.04814	0.310355
EC61_INP1	37732909	30882421	81.84	4855108	12.87	1995380	5.29	29779094	0.985	0.89	45	66	152	1.19909	1.09042	0.0405182
EC23_B1	50646168	43219718	85.34	5867246	11.58	1559204	3.08	26684623	0.872	0.55	50	51	161	46.9405	0.86577	0.519629
EC23_C1	50178794	40787080	81.28	7599274	15.14	1792440	3.57	38257369	0.983	0.76	49	51	155	6.62442	0.980187	0.498203
EC23_INP1	47228189	35425795	75.01	9242857	19.57	2559537	5.42	32765619	0.99	0.86	46	51	65	1.46038	1.03388	0.103315
EC42_B2	40075890	33298930	83.09	4675724	11.67	2101236	5.24	24089922	0.9	0.78	44	66	156	7.07595	1.08076	0.587655
EC42_C2	37993789	31947940	84.09	4306407	11.33	1739442	4.58	24080150	0.909	0.75	45	66	153	4.73613	1.05009	0.420426
EC42_INP2	43804111	35994057	82.17	5415947	12.36	2394107	5.47	34146850	0.983	0.91	42	66	153	1.1965	1.08772	0.0273746
EC59_B1	38833950	31958247	82.29	4783572	12.32	2092131	5.39	30346161	0.982	0.86	45	66	151	4.7719	1.04689	0.570953
EC59_C1	35933642	30195007	84.03	4053003	11.28	1685632	4.69	29160986	0.987	0.84	45	66	157	2.49826	1.03595	0.290261
EC59_INP1	40740248	33275948	81.68	5080528	12.47	2383772	5.85	31858497	0.985	0.9	44	66	153	1.2177	1.05912	0.0372282
EC89_B1	42174167	36725653	87.08	3581507	8.49	1867007	4.43	18108337	0.792	0.37	45	66	134	47.6364	0.880653	0.497642
EC89_C1	39370065	35535545	90.26	2702210	6.86	1132310	2.88	31720915	0.966	0.38	47	66	119	21.7986	0.906621	0.428169
EC89_INP1	41238609	33500792	81.24	5213653	12.64	2524164	6.12	32662498	0.989	0.91	43	66	116	1.15465	1.09247	0.037145
EC112_B1	28381792	25290752	89.11	2191934	7.72	899106	3.17	23057661	0.962	0.52	45	66	145	24.6701	0.88089	0.553916
EC112_C1	31214783	28058603	89.89	2417653	7.75	738527	2.37	26769368	0.983	0.51	46	66	150	9.79931	0.903339	0.48415
EC112_INP1	26428408	20178200	76.35	4103447	15.53	2146761	8.12	19514048	0.983	0.68	58	66	140	1.85642	0.871127	0.101299
EC116_B1	45412561	33661362	74.12	4837116	10.65	6914083	15.23	13867747	0.719	0.27	49	66	135	41.8873	0.767927	0.512126
EC116_C1	47475457	41696456	87.83	4211218	8.87	1567783	3.3	38238550	0.978	0.51	46	66	141	14.3255	0.912392	0.449546
EC116_INP1	49036927	39924873	81.42	6409756	13.07	2702298	5.51	38739980	0.989	0.93	43	66	140	1.14378	1.09149	0.0222923
EC146_B1	36959638	32761948	88.64	3082928	8.34	1114762	3.02	28595562	0.956	0.62	45	66	166	22.4144	0.823111	0.604304
EC146_C1	37239211	33142882	89	3037026	8.16	1059303	2.84	30570713	0.975	0.53	49	66	160	11.8344	0.893766	0.490823
EC146_INP1	37927274	31074146	81.93	4598252	12.12	2254876	5.95	29668351	0.983	0.89	42	66	148	1.15876	1.09029	0.0411782
EC150_B1	37611219	33158717	88.16	3018365	8.03	1434137	3.81	27761433	0.941	0.66	45	66	160	33.1297	0.906304	0.571577
EC150_C1	39344654	34497799	87.68	3105199	7.89	1741656	4.43	31355359	0.971	0.59	46	66	150	15.1669	0.942367	0.513713
EC150_INP1	37331642	30452678	81.57	4632696	12.41	2246268	6.02	29149442	0.983	0.89	42	66	123	1.15287	1.089	0.0393933
EC154_B1	35417597	31248080	88.23	2802139	7.91	1367378	3.86	25859706	0.934	0.63	45	66	164	38.845	0.921326	0.564198
EC154_C1	39887022	35308969	88.52	2800083	7.02	1777970	4.46	31132155	0.962	0.48	47	66	159	20.9824	0.890748	0.47145
EC154_INP1	38313454	31272552	81.62	4703350	12.28	2337552	6.1	29956372	0.984	0.89	42	66	113	1.15651	1.09038	0.0390369
EC156_B1	37427793	33310056	89	2785856	7.44	1331881	3.56	27476315	0.937	0.57	46	66	160	35.3802	0.852719	0.529861
EC156_C1	38654976	34390403	88.97	2774306	7.18	1490267	3.86	30826380	0.967	0.43	48	66	153	18.2241	0.897569	0.468553
EC156_INP1	39685011	32234412	81.23	4941724	12.45	2508875	6.32	30844309	0.984	0.9	42	66	120	1.15005	1.09071	0.0427766
EC158_B1	36604266	31601286	86.33	3469241	9.48	1533739	4.19	28655571	0.967	0.76	43	66	166	16.8786	0.979069	0.66685
EC158_C1	40179545	35770043	89.03	3127442	7.78	1282060	3.19	32856459	0.976	0.56	47	66	151	11.9123	0.917245	0.494148
EC158_INP1	36962805	30175434	81.64	4557313	12.33	2230058	6.03	28911554	0.984	0.89	42	66	147	1.16043	1.08963	0.0445531
EC160_B1	39425583	34279969	86.95	3665382	9.3	1480232	3.75	30905449	0.967	0.76	45	66	152	16.5298	0.932549	0.658169
EC160_C1	41715748	37157909	89.07	3265914	7.83	1291925	3.1	34057388	0.976	0.59	47	66	161	11.6011	0.909728	0.496215
EC160_INP1	39304087	32201432	81.93	4809207	12.24	2293448	5.84	30827722	0.984	0.9	43	66	115	1.16021	1.09149	0.044812
EC162_B1	37592216	32984843	87.74	3251450	8.65	1355923	3.61	29061220	0.959	0.7	44	66	160	22.0412	0.914092	0.632543
EC162_C1	40331149	36019205	89.31	3110326	7.71	1201618	2.98	33092764	0.976	0.53	47	66	150	11.4554	0.909134	0.4823
EC162_INP1	40346018	32980903	81.75	5014096	12.43	2351019	5.83	31528154	0.984	0.9	43	66	119	1.15255	1.09138	0.037863
EC29_B2	49981857	44956489	89.95	3603996	7.21	1421372	2.84	34832692	0.933	0.65	47	66	183	34.6925	0.813199	0.527181
EC29_C2	41569796	36568378	87.97	3905305	9.39	1096113	2.64	34404977	0.983	0.7	47	66	170	7.17164	0.912654	0.489418
EC29_INP1	46767454	36933121	78.97	8036690	17.18	1797643	3.84	35615041	0.988	0.9	42	51	187	1.17489	1.08622	0.0219898
EC39_B2	57674455	48832220	84.67	6150859	10.66	2691376	4.67	41482771	0.963	0.9	43	66	163	11.4	1.06131	0.715591
EC39_C2	44506656	37427718	84.09	5001211	11.24	2077727	4.67	35054519	0.981	0.88	44	66	155	2.55144	1.07689	0.290298
EC39_INP2	44265323	36338040	82.09	5463157	12.34	2464126	5.57	34091591	0.98	0.91	42	66	154	1.20974	1.08826	0.0303602
EC40_B2	42559489	35488941	83.39	4866328	11.43	2204220	5.18	9838412	0.611	0.43	43	66	153	13.0583	1.07307	0.561843
EC40_C2	48456636	40549805	83.68	5674716	11.71	2232115	4.61	36456148	0.972	0.88	45	66	153	2.92241	1.06212	0.328072
EC40_INP2	101417630	83382368	82.22	12478162	12.3	5557100	5.48	79353644	0.991	0.97	42	66	156	1.14745	1.08144	0.0107669
EC28_B2	46890265	36207657	77.22	7026183	14.98	3656425	7.8	32490545	0.967	0.79	46	51	156	13.4135	1.02979	0.699335
EC28_C3	41193844	36970115	89.75	3303240	8.02	920489	2.23	34611826	0.982	0.61	47	66	156	8.59361	0.912816	0.481843
EC28_INP1	49690056	38811577	78.11	9062544	18.24	1815935	3.65	37344359	0.988	0.91	43	51	155	1.22912	1.08909	0.022146
EC35_B3	44832528	39747053	88.66	3524918	7.86	1560557	3.48	33144743	0.948	0.68	48	66	145	30.8515	0.882679	0.561031
EC35_C3	41698730	37049951	88.85	3514520	8.43	1134259	2.72	33932532	0.975	0.61	47	66	160	12.7868	0.913965	0.517265
EC35_INP	We used EC28_INP1 as the Input of EC35 because the EC35_INP was highly GC-rich
EC14_B2	59304950	50225683	84.69	6408768	10.81	2670499	4.5	44879084	0.975	0.92	44	66	201	8.5557	1.05987	0.684015
EC14_C2	52188848	43275151	82.92	6376736	12.22	2536961	4.86	41538504	0.989	0.88	47	66	195	2.72169	1.02981	0.30475
EC14_INP2	57450298	47234830	82.22	6968587	12.13	3246881	5.65	39022230	0.957	0.93	43	66	186	1.33206	1.09161	0.0254763
EC25_B3	55484620	39737693	71.62	9273120	16.71	6473807	11.67	19067729	0.79	0.46	57	66	191	32.2335	0.905508	0.664938
EC25_C3	52113442	43072181	82.65	6467812	12.41	2573449	4.94	41757473	0.991	0.9	46	66	173	2.40674	1.0467	0.256579
EC25_INP3	45963499	37571605	81.74	5795679	12.61	2596215	5.65	34082390	0.972	0.91	42	66	178	1.31895	1.09049	0.0296341

### Sheet: RNA-seq stats
STAR log
Sample	Sequenced	Uniquely mapped	(%)	Mapped to multiple loci	(%)	Mapped to too many loci	(%)	Unmapped (too many mismatches)	Unmapped (too short)	Unmapped (other)	chimeric reads	(%)	Splices total	Annotated	(%)	Non-canonical	(%)	Mismatch rate per base (%)	Deletion rate per base (%)	Insertion rate per base (%)
EC13	29268909	27554345	94.14	737063	2.52	4079	0.01	0.00%	3.31%	0.02%	0	0	19705705	19557500	99.25	27623	0.14	0.2	0.01	0.01
EC31	38322404	35432519	92.46	1182316	3.09	4738	0.01	0.00%	4.43%	0.02%	0	0	21256201	21087932	99.21	37341	0.18	0.27	0.01	0.01
EC60	39479733	34250968	86.76	1089505	2.76	6242	0.02	0.00%	10.45%	0.02%	0	0	24097913	23923548	99.28	41947	0.17	0.55	0.01	0.01
EC38	71849453	66800249	92.97	2279205	3.17	6971	0.01	0.00%	3.83%	0.01%	0	0	47832516	47547841	99.4	61156	0.13	0.27	0.01	0.01
EC45	54825036	50669951	92.42	1535375	2.8	6778	0.01	0.00%	4.75%	0.01%	0	0	35741310	35481357	99.27	54091	0.15	0.22	0.01	0.01
EC46	37919179	35885490	94.64	945694	2.49	3738	0.01	0.00%	2.85%	0.01%	0	0	26023562	25835869	99.28	34835	0.13	0.22	0.01	0.01
EC47	35137893	33211501	94.52	922585	2.63	3404	0.01	0.00%	2.84%	0.01%	0	0	25431800	25254137	99.3	33234	0.13	0.23	0.01	0.01
EC52	44549683	38231175	85.82	1155386	2.59	4695	0.01	0.00%	11.57%	0.01%	0	0	28466546	28271886	99.32	29124	0.1	0.56	0.01	0.01
EC55	24494547	20804222	84.93	643722	2.63	2990	0.01	0.00%	12.41%	0.01%	0	0	15110113	14999336	99.27	24949	0.17	0.56	0.01	0.01
EC15	30760051	28770391	93.53	820467	2.67	3754	0.01	0.00%	3.77%	0.02%	0	0	21635148	21485734	99.31	31270	0.14	0.18	0.01	0.01
EC26	163273225	144953089	88.78	5006811	3.07	21981	0.01	0.00%	8.13%	0.01%	0	0	122421469	121575998	99.31	184694	0.15	0.5	0.01	0
EC34	30025784	28092418	93.56	907235	3.02	4366	0.01	0.00%	3.39%	0.02%	0	0	18600442	18460585	99.25	27416	0.15	0.21	0.01	0.01
EC61	137747436	111940571	81.27	3444872	2.5	18792	0.01	0.00%	16.20%	0.02%	0	0	78300613	77729816	99.27	133838	0.17	0.66	0.01	0.01
EC23	29227731	27468341	93.98	770653	2.64	3955	0.01	0.00%	3.35%	0.02%	0	0	20228758	20076019	99.24	28206	0.14	0.2	0.01	0.01
EC42	50906014	47168723	92.66	1548878	3.04	6959	0.01	0.00%	4.27%	0.01%	0	0	35215965	34979113	99.33	53998	0.15	0.21	0.01	0.01
EC59	34788781	29466751	84.7	943173	2.71	5677	0.02	0.00%	12.56%	0.02%	0	0	21075908	20927749	99.3	37116	0.18	0.53	0.01	0.01
EC89	29115308	24409245	83.84	498095	1.71	2281	0.01	0.00%	14.42%	0.02%	0	0	27775463	27556276	99.21	41827	0.15	0.2	0.01	0.01
EC112	30697181	25393955	82.72	556862	1.81	2073	0.01	0.00%	15.44%	0.02%	0	0	30300608	30069190	99.24	36669	0.12	0.21	0.01	0
EC116	25569555	21653617	84.69	461780	1.81	1861	0.01	0.00%	13.48%	0.02%	0	0	25123660	24928553	99.22	33476	0.13	0.19	0.01	0.01
EC146	17632601	16171362	91.71	400602	2.27	2048	0.01	0.00%	5.99%	0.01%	0	0	11799656	11712405	99.26	12636	0.11	0.25	0.01	0.01
EC150	30443060	28064491	92.19	723430	2.38	3326	0.01	0.00%	5.42%	0.01%	0	0	21748612	21608399	99.36	26264	0.12	0.26	0.01	0.01
EC154	24212180	22361590	92.36	586818	2.42	2232	0.01	0.00%	5.20%	0.01%	0	0	16214782	16108606	99.35	18686	0.12	0.25	0.01	0.01
EC156	48031050	44354519	92.35	1035110	2.16	4600	0.01	0.00%	5.48%	0.01%	0	0	34511873	34271142	99.3	36852	0.11	0.25	0.01	0.01
EC158	83820707	77617153	92.6	2312104	2.76	11395	0.01	0.00%	4.61%	0.02%	0	0	55136527	54725117	99.25	86535	0.16	0.23	0.01	0.01
EC160	47660389	44051927	92.43	1345403	2.82	6109	0.01	0.00%	4.72%	0.01%	0	0	34929094	34713044	99.38	46232	0.13	0.24	0.01	0.01
EC162	39509762	35871663	90.79	1160679	2.94	4717	0.01	0.00%	6.24%	0.02%	0	0	25911815	25736567	99.32	37006	0.14	0.23	0.01	0.01
EC29	19305699	18242841	94.49	547235	2.83	2767	0.01	0.00%	2.64%	0.02%	0	0	14350204	14245544	99.27	23207	0.16	0.19	0.01	0.01
EC39	29777354	25228220	84.72	953364	3.2	4817	0.02	0.00%	12.05%	0.01%	0	0	20105436	19976782	99.36	31659	0.16	0.57	0.01	0.01
EC40	51361614	43466083	84.63	1370991	2.67	8768	0.02	0.00%	12.67%	0.02%	0	0	30678337	30473115	99.33	38130	0.12	0.57	0.01	0.01
EC28	46532379	41084809	88.29	1457460	3.13	5167	0.01	0.00%	8.55%	0.01%	0	0	33464010	33247270	99.35	48547	0.15	0.48	0.01	0
EC35	24144339	22506198	93.22	706731	2.93	2621	0.01	0.00%	3.83%	0.02%	0	0	14237610	14129762	99.24	21530	0.15	0.23	0.01	0.01
EC14	32913953	30855051	93.74	815499	2.48	4961	0.02	0.00%	3.74%	0.02%	0	0	22444804	22270500	99.22	31008	0.14	0.19	0.01	0.01
EC25	34812270	32594956	93.63	1071866	3.08	5039	0.01	0.00%	3.26%	0.01%	0	0	26619079	26442871	99.34	40389	0.15	0.18	0.01	0
