## Supplemental Table S4 for "Comprehensive epigenome characterization reveals diverse transcriptional regulation across human vascular endothelial cells"

### Sheet: GWAS SNPs
Chromosome	position	Journal	Link	Disease/trait	Reported Gene(s)	Mapped gene	Strongest SNP-risk allele	P-value
chr20	10969029	Nat Genet	www.ncbi.nlm.nih.gov/pubmed/27618452	Systolic blood pressure	JAG1	AL050403.2	rs1327235-A	2e-11
chr20	10969029	Nat Genet	www.ncbi.nlm.nih.gov/pubmed/27618452	Diastolic blood pressure	JAG1	AL050403.2	rs1327235-A	2e-17
chr20	10969029	Nature	www.ncbi.nlm.nih.gov/pubmed/21909115	Diastolic blood pressure	JAG1	AL050403.2	rs1327235-G	1e-15
chr20	10969029	Nature	www.ncbi.nlm.nih.gov/pubmed/21909115	Systolic blood pressure	JAG1	AL050403.2	rs1327235-G	2e-08
chr20	10965997	Am J Hum Genet	www.ncbi.nlm.nih.gov/pubmed/30595370	Cardiovascular disease		AL050403.2	rs1887320-?	1e-25
chr20	11060924	Nat Genet	www.ncbi.nlm.nih.gov/pubmed/28135244	Systolic blood pressure	JAG1	C20orf187 - AL049649.1	rs77790871-A	6e-08
chr15	95312070	Nat Genet	www.ncbi.nlm.nih.gov/pubmed/28135244	Diastolic blood pressure	chr15mb95	AC009432.1 - AC087633.2	rs12906962-T	6e-14
chr15	95318766	Circ Cardiovasc Genet	www.ncbi.nlm.nih.gov/pubmed/23362303	Stearic acid (18:0) levels	MCTP2	AC009432.1 - AC087633.2	rs16949516-T	4e-06
chr15	95267482	PLoS Genet	www.ncbi.nlm.nih.gov/pubmed/26426971	Body mass index	Intergenic	AC009432.1 - AC087633.2	rs7181659-A	4e-08
chr16	83045789	Nat Genet	www.ncbi.nlm.nih.gov/pubmed/28714975	Coronary artery disease (myocardial infarction, percutaneous transluminal coronary angioplasty, coronary artery bypass grafting, angina or chromic ischemic heart disease)	CDH13	CDH13	rs7500448-A	5e-10
chr16	83045789	Nat Genet	www.ncbi.nlm.nih.gov/pubmed/28135244	Pulse pressure	CDH13	CDH13	rs7500448-A	1e-19
chr3	11360996	Nat Genet	www.ncbi.nlm.nih.gov/pubmed/27618452	Systolic blood pressure	HRH1, ATG7	ATG7	rs2594992-A	2e-08
chr7	16089751	PLoS Genet	www.ncbi.nlm.nih.gov/pubmed/26426971	Waist-to-hip ratio adjusted for BMI x sex interaction	ISPD	AC006041.1 - ISPD	rs9648211-A	7e-06
chr7	16089751	PLoS Genet	www.ncbi.nlm.nih.gov/pubmed/26426971	Waist-to-hip ratio adjusted for BMI	ISPD	AC006041.1 - ISPD	rs9648211-A	4e-06
chr13	29022644	Nat Genet	www.ncbi.nlm.nih.gov/pubmed/28714975	Coronary artery disease (myocardial infarction, percutaneous transluminal coronary angioplasty, coronary artery bypass grafting, angina or chromic ischemic heart disease)	FLT1	FLT1	rs1924981-T	2e-07
chr2	71688117	PLoS One	www.ncbi.nlm.nih.gov/pubmed/24324551	PR interval in Tripanosoma cruzi seropositivity	DYSF	DYSF	rs56988800-?	1e-07
chr20	6623373	PLoS Genet	www.ncbi.nlm.nih.gov/pubmed/26426971	Waist-to-hip ratio adjusted for BMI	NR	CASC20 - LINC01713	rs979012-T	7e-15
chr20	6623373	PLoS Genet	www.ncbi.nlm.nih.gov/pubmed/26426971	Waist-to-hip ratio adjusted for BMI x sex x age interaction (4df test)	NR	CASC20 - LINC01713	rs979012-T	2e-12
chr5	66148983	Genes Nutr	www.ncbi.nlm.nih.gov/pubmed/26584805	Plasma omega-6 polyunsaturated fatty acid levels (dihomo-gamma-linolenic acid)	NR	MAST4	rs1007500-T	9e-06
chr5	66148983	Genes Nutr	www.ncbi.nlm.nih.gov/pubmed/26584805	Delta-6 desaturase activity	NR	MAST4	rs1007500-T	7e-06
chr11	62001413	Genes Nutr	www.ncbi.nlm.nih.gov/pubmed/26584805	Plasma omega-6 polyunsaturated fatty acid levels (gamma-linolenic acid)	NR	AP003306.1	rs12806663-C	8e-10
chr11	62001413	Genes Nutr	www.ncbi.nlm.nih.gov/pubmed/26584805	Plasma omega-6 polyunsaturated fatty acid levels (gamma-linolenic acid)	NR	AP003306.1	rs12806663-C	8e-10
chr5	75038430	Nat Genet	www.ncbi.nlm.nih.gov/pubmed/28135244	Diastolic blood pressure	POC5	POC5 - SLC25A5P9	rs10078021-T	1e-08
chr5	75015241	PLoS Genet	www.ncbi.nlm.nih.gov/pubmed/26426971	Body mass index	NR	POC5 - SLC25A5P9	rs2112347-T	8e-18
chr7	93550446	Nat Commun	www.ncbi.nlm.nih.gov/pubmed/28613276	Heart rate variability traits (RMSSD)	GNG11	AC002076.2 - GNG11	rs180238-C	8e-16
chr7	93550446	Nat Commun	www.ncbi.nlm.nih.gov/pubmed/28613276	Heart rate variability traits (RMSSD)	GNG11	AC002076.2 - GNG11	rs180238-C	8e-19
chr7	93549595	Nat Genet	www.ncbi.nlm.nih.gov/pubmed/23583979	Heart rate	GNG11	AC002076.2 - GNG11	rs180242-T	7e-12
chr7	93551427	Nat Commun	www.ncbi.nlm.nih.gov/pubmed/28613276	Heart rate variability traits (SDNN)	GNG11	GNG11	rs4262-C	4e-17
chr7	93551427	Nat Commun	www.ncbi.nlm.nih.gov/pubmed/28613276	Heart rate variability traits (SDNN)	GNG11	GNG11	rs4262-C	5e-19
chr7	93551427	Nat Commun	www.ncbi.nlm.nih.gov/pubmed/28613276	Heart rate variability traits (pvRSA/HF)	GNG11	GNG11	rs4262-C	2e-11
chr7	93551427	Nat Commun	www.ncbi.nlm.nih.gov/pubmed/28613276	Heart rate variability traits (pvRSA/HF)	GNG11	GNG11	rs4262-C	2e-11
chr2	164019141	Nutrients	www.ncbi.nlm.nih.gov/pubmed/28820441	Interleukin-6 (red blood cell fatty acid level interaction)	RPL7P61	RPL7P61 - RNU6-627P	rs12623456-?	3e-09
chr6	80113594	PLoS One	www.ncbi.nlm.nih.gov/pubmed/24324551	Parasitemia in Tripanosoma cruzi seropositivity	NR	AL078601.1 - AL078601.3	rs196670-?	3e-06
chr6	127383859	PLoS Genet	www.ncbi.nlm.nih.gov/pubmed/26426971	Waist-to-hip ratio adjusted for BMI (age <50)	RSPO3-RNF146, ECHDC1, KIAA0408, SOGA3	RPS4XP9 - RSPO3	rs1936811-T	5e-07
chr6	127383859	PLoS Genet	www.ncbi.nlm.nih.gov/pubmed/26426971	Waist-to-hip ratio adjusted for BMI (age >50)	RSPO3, RNF146, ECHDC1, KIAA0408, SOGA3	RPS4XP9 - RSPO3	rs1936811-T	2e-11
chr6	127383859	PLoS Genet	www.ncbi.nlm.nih.gov/pubmed/26426971	Waist-to-hip ratio adjusted for BMI	RSPO3, RNF146, ECHDC1, KIAA0408, SOGA3	RPS4XP9 - RSPO3	rs1936811-T	2e-15
chr6	127383859	PLoS Genet	www.ncbi.nlm.nih.gov/pubmed/26426971	Waist-to-hip ratio adjusted for BMI x sex x age interaction (4df test)	RSPO3, RNF146, ECHDC1, KIAA0408, SOGA3	RPS4XP9 - RSPO3	rs1936811-T	6e-16
chr6	127452934	PLoS Genet	www.ncbi.nlm.nih.gov/pubmed/26426971	Waist-to-hip ratio adjusted for BMI	NR	RSPO3	rs2745353-T	7e-41
chr6	127452934	PLoS Genet	www.ncbi.nlm.nih.gov/pubmed/26426971	Waist-to-hip ratio adjusted for BMI x sex x age interaction (4df test)	NR	RSPO3	rs2745353-T	4e-39
chr10	112041578	Am J Hum Genet	www.ncbi.nlm.nih.gov/pubmed/30595370	Cardiovascular disease		MXI1	rs2855469-?	3e-08
chr17	45503538	J Clin Invest	www.ncbi.nlm.nih.gov/pubmed/28394258	Left atrial antero-posterior diameter	NR	EFCAB13	rs10514928-T	2e-06
chr17	45316716	PLoS Genet	www.ncbi.nlm.nih.gov/pubmed/26426971	Body mass index	NSF, WNT3, WNT9B, GOSR2, MIR5089, RPRML, CDC27, MYL4, EFCAB13, MRPL45P2, NPEPPS, KPNB1, TBKBP1, TBX21	MYL4 - ITGB3	rs11652097-T	4e-08
chr17	45443493	Am J Hum Genet	www.ncbi.nlm.nih.gov/pubmed/30595370	Cardiovascular disease		EFCAB13	rs1912483-?	2e-07
chr17	45367680	J Clin Invest	www.ncbi.nlm.nih.gov/pubmed/28394258	Left atrial antero-posterior diameter	NR	ITGB3, AC068234.1	rs2292864-T	5e-07
chr2	222305159	J Clin Invest	www.ncbi.nlm.nih.gov/pubmed/28394258	Left ventricle wall thickness	NR	EPHA4	rs3770194-T	5e-06
chr12	29406487	Sci Rep	www.ncbi.nlm.nih.gov/pubmed/29213071	QT interval	FAR2	FAR2	rs7131987-T	2e-06
chr2	198646025	J Pers Med	www.ncbi.nlm.nih.gov/pubmed/29495422	Idiopathic dilated cardiomyopathy	BOLL	BOLL	rs139236944-G	9e-06
chr1	244489955	JCI Insight	www.ncbi.nlm.nih.gov/pubmed/29563342	Plasma trimethyllysine levels	NR	AL590483.2 - C1orf100	rs34568450-G	5e-07
chr9	71955716	Cardiovasc Diabetol	www.ncbi.nlm.nih.gov/pubmed/29695241	Coronary artery disease in type 1 diabetes	FAM189A2	FAM189A2	rs12344245-G	9e-06
chr9	71955716	Cardiovasc Diabetol	www.ncbi.nlm.nih.gov/pubmed/29695241	Coronary artery disease in type 1 diabetes	FAM189A2	FAM189A2	rs12344245-G	9e-06
chr2	207244782	PLoS Genet	www.ncbi.nlm.nih.gov/pubmed/26426971	Body mass index	INO80D, EEF1B2, ZDBF2, GCSHP3, NDUFS1, SNORD51, SNORA41, GPR1, DYTN, LOC200726, FASTKD2, MDH1B, MIR3130-1, MIR3130-2	ZDBF2 - AC017081.1	rs972540-A	1e-09
chr20	46949148	J Pers Med	www.ncbi.nlm.nih.gov/pubmed/29495422	Idiopathic dilated cardiomyopathy	LINC01522, LINC00494	AL139351.1 - LINC00494	rs114241858-C	7e-06
chr1	201783681	Am J Hum Genet	www.ncbi.nlm.nih.gov/pubmed/30595370	Cardiovascular disease		NAV1, IPO9-AS1	rs2820290-?	2e-10
chr1	201784286	PLoS Genet	www.ncbi.nlm.nih.gov/pubmed/26426971	Body mass index	NR	IPO9-AS1, NAV1	rs2820292-A	8e-11
chr13	22131896	Circ Cardiovasc Genet	www.ncbi.nlm.nih.gov/pubmed/24850809	PR segment	EFHA1	MICU2	rs2798269-T	3e-10
chr1	219644495	PLoS Genet	www.ncbi.nlm.nih.gov/pubmed/26426971	Waist-to-hip ratio adjusted for BMI x sex interaction	NR	LYPLAL1-AS1 - AL356364.1	rs2605101-A	6e-10
chr1	219644495	PLoS Genet	www.ncbi.nlm.nih.gov/pubmed/26426971	Waist-to-hip ratio adjusted for BMI	NR	LYPLAL1-AS1 - AL356364.1	rs2605101-A	1e-21
chr1	219644495	PLoS Genet	www.ncbi.nlm.nih.gov/pubmed/26426971	Waist-to-hip ratio adjusted for BMI x sex x age interaction (4df test)	NR	LYPLAL1-AS1 - AL356364.1	rs2605101-A	8e-27
chr6	127155710	Am J Hum Genet	www.ncbi.nlm.nih.gov/pubmed/30595370	Cardiovascular disease		RPS4XP9 - RSPO3	rs13210511-?	5e-31
chr6	127181088	Nat Genet	www.ncbi.nlm.nih.gov/pubmed/27618452	Systolic blood pressure	RSPO3	RPS4XP9 - RSPO3	rs1361831-T	7e-17
chr6	127181088	Nat Genet	www.ncbi.nlm.nih.gov/pubmed/27618452	Systolic blood pressure	RSPO3	RPS4XP9 - RSPO3	rs1361831-T	7e-17
chr6	127181088	Nat Genet	www.ncbi.nlm.nih.gov/pubmed/27618452	Diastolic blood pressure	RSPO3	RPS4XP9 - RSPO3	rs1361831-T	2e-14
chr6	127181088	Nat Genet	www.ncbi.nlm.nih.gov/pubmed/27618452	Diastolic blood pressure	RSPO3	RPS4XP9 - RSPO3	rs1361831-T	2e-14
chr17	45735705	Nat Commun	www.ncbi.nlm.nih.gov/pubmed/30837465	Glycine levels	KPNB1	KPNB1	rs8078686-C	4e-11
chr1	113023979	Nat Genet	www.ncbi.nlm.nih.gov/pubmed/27618452	Systolic blood pressure	ST7L, CAPZA1, MOV10	WNT2B	rs1620668-A	1e-12
chr1	113023979	Nat Genet	www.ncbi.nlm.nih.gov/pubmed/27618452	Diastolic blood pressure	ST7L, CAPZA1, MOV10	WNT2B	rs1620668-A	9e-10
chr1	113046878	Am J Hum Genet	www.ncbi.nlm.nih.gov/pubmed/30595370	Cardiovascular disease		WNT2B	rs3790604-?	2e-15
chr14	84804487	PLoS One	www.ncbi.nlm.nih.gov/pubmed/28753643	Myocardial infarction in cardiovascular disease (time to event) (darapladib treatment interaction)	intergenic	MTCYBP27 - RNU6-976P	rs117714106-T	2e-06
chr14	84804487	PLoS One	www.ncbi.nlm.nih.gov/pubmed/28753643	Myocardial infarction in darapladib-treated cardiovascular disease (time to event)	intergenic	MTCYBP27 - RNU6-976P	rs117714106-T	5e-10
chr3	169295763	Am J Hum Genet	www.ncbi.nlm.nih.gov/pubmed/30595370	Cardiovascular disease		MECOM	rs6770911-?	7e-09
chr3	169295763	Am J Hum Genet	www.ncbi.nlm.nih.gov/pubmed/30595370	Cardiovascular disease		MECOM	rs6770911-?	7e-09
chr3	169295763	Am J Hum Genet	www.ncbi.nlm.nih.gov/pubmed/30595370	Cardiovascular disease		MECOM	rs6770911-?	7e-09
chr2	188198445	Circ Res	www.ncbi.nlm.nih.gov/pubmed/29212778	Coronary artery disease	CALCRL	AC007319.1	rs840611-A	2e-06
chr2	188196468	Circ Res	www.ncbi.nlm.nih.gov/pubmed/29212778	Coronary artery disease	intergenic	AC007319.1	rs840616-T	3e-09
chr2	188196468	Nat Genet	www.ncbi.nlm.nih.gov/pubmed/21378988	Coronary heart disease	intergenic	AC007319.1	rs840616-?	7e-07
chr16	83045789	Circ Res	www.ncbi.nlm.nih.gov/pubmed/29212778	Coronary artery disease	CDH13	CDH13	rs7500448-A	2e-16
chr16	83045789	Circ Res	www.ncbi.nlm.nih.gov/pubmed/29212778	Coronary artery disease	CDH13	CDH13	rs7500448-A	2e-16
chr16	83045789	Circ Res	www.ncbi.nlm.nih.gov/pubmed/29212778	Coronary artery disease	CDH13	CDH13	rs7500448-A	2e-16
chr16	83045789	Nat Genet	www.ncbi.nlm.nih.gov/pubmed/28714975	Coronary artery disease (myocardial infarction, percutaneous transluminal coronary angioplasty, coronary artery bypass grafting, angina or chromic ischemic heart disease)	CDH13	CDH13	rs7500448-A	5e-10
chr13	29022644	Nat Genet	www.ncbi.nlm.nih.gov/pubmed/28714975	Coronary artery disease (myocardial infarction, percutaneous transluminal coronary angioplasty, coronary artery bypass grafting, angina or chromic ischemic heart disease)	FLT1	FLT1	rs1924981-T	2e-07
chr13	28973620	Circ Res	www.ncbi.nlm.nih.gov/pubmed/29212778	Coronary artery disease	FLT1	FLT1	rs9319428-A	5e-11
chr13	28973620	Circ Res	www.ncbi.nlm.nih.gov/pubmed/29212778	Coronary artery disease	FLT1	FLT1	rs9319428-A	1e-11
chr13	28984062	J Hum Genet	www.ncbi.nlm.nih.gov/pubmed/23364394	Coronary heart disease	FLT1	FLT1	rs9508025-C	6e-07
chr13	28984062	J Hum Genet	www.ncbi.nlm.nih.gov/pubmed/23364394	Coronary heart disease	FLT1	FLT1	rs9508025-C	6e-07
chr13	28997701	Circ Res	www.ncbi.nlm.nih.gov/pubmed/29212778	Coronary artery disease	FLT1	FLT1	rs9513112-A	1e-09
chr19	41832230	Circ Res	www.ncbi.nlm.nih.gov/pubmed/29212778	Coronary artery disease	CCDC97, TGFB1	TGFB1	rs12980942-A	7e-15
chr19	41852774	Circ Res	www.ncbi.nlm.nih.gov/pubmed/29212778	Coronary artery disease	B9D2, TGFB1	TGFB1	rs2288874-T	4e-16
chr19	41851508	Circ Res	www.ncbi.nlm.nih.gov/pubmed/29212778	Coronary artery disease	B9D2, TGFB1	TGFB1	rs4803455-A	2e-17
chr19	41851508	Circ Res	www.ncbi.nlm.nih.gov/pubmed/29212778	Coronary artery disease	B9D2, TGFB1	TGFB1	rs4803455-A	4e-17
chr19	41825190	Circ Res	www.ncbi.nlm.nih.gov/pubmed/29212778	Coronary artery disease	CCDC97	CCDC97, TGFB1	rs73045269-T	1e-14
chr19	41854533	Nat Genet	www.ncbi.nlm.nih.gov/pubmed/28714975	Coronary artery disease (myocardial infarction, percutaneous transluminal coronary angioplasty, coronary artery bypass grafting, angina or chromic ischemic heart disease)	TGFB1	TGFB1	rs8108632-T	4e-08
chr19	41854533	Nat Genet	www.ncbi.nlm.nih.gov/pubmed/28714975	Coronary artery disease (myocardial infarction, percutaneous transluminal coronary angioplasty, coronary artery bypass grafting, angina or chromic ischemic heart disease)	TGFB1	TGFB1	rs8108632-T	4e-08
chr5	38444799	BMC Genet	www.ncbi.nlm.nih.gov/pubmed/29221444	Coronary artery calcified atherosclerotic plaque score in type 2 diabetes	EGFLAM	EGFLAM	rs111594438-?	6e-06
chr5	38444799	BMC Genet	www.ncbi.nlm.nih.gov/pubmed/29221444	Coronary artery calcified atherosclerotic plaque score in type 2 diabetes	EGFLAM	EGFLAM	rs111594438-?	6e-06
chr15	59487929	PLoS Genet	www.ncbi.nlm.nih.gov/pubmed/22916037	Metabolite levels	RNF111, MYO1E, CCNB2	MYO1E	rs2306786-?	1e-10
chr1	159698548	JAMA	www.ncbi.nlm.nih.gov/pubmed/19567438	C-reactive protein	CRP	CRP - AL445528.1	rs7553007-A	8e-44
chr1	169551681	Am J Hum Genet	www.ncbi.nlm.nih.gov/pubmed/22703881	Activated partial thromboplastin time	SELP, F5	F5	rs6028-C	3e-09
chr5	74997755	Front Genet	www.ncbi.nlm.nih.gov/pubmed/27790247	Age-related diseases, mortality and associated endophenotypes	NR	POC5	rs10057967-?	3e-06
chr6	142502634	BMC Genet	www.ncbi.nlm.nih.gov/pubmed/29221444	Coronary artery calcified atherosclerotic plaque (90 or 130 HU threshold) in type 2 diabetes	VTA1	VTA1	rs114450476-?	6e-06
chr18	47093863	Circ Res	www.ncbi.nlm.nih.gov/pubmed/29212778	Coronary artery disease	LIPG	LIPG	rs2000813-T	2e-06
chr18	47181667	Arterioscler Thromb Vasc Biol	www.ncbi.nlm.nih.gov/pubmed/20864672	HDL cholesterol	LIPG	SMUG1P1 - AC090227.2	rs2156552-T	2e-12
chr18	47181667	Arterioscler Thromb Vasc Biol	www.ncbi.nlm.nih.gov/pubmed/20864672	HDL cholesterol	LIPG	SMUG1P1 - AC090227.2	rs2156552-T	2e-12
chr18	47181667	Nat Genet	www.ncbi.nlm.nih.gov/pubmed/18193043	HDL cholesterol	LIPG	SMUG1P1 - AC090227.2	rs2156552-T	6e-12
chr18	47181667	Nat Genet	www.ncbi.nlm.nih.gov/pubmed/18193043	HDL cholesterol	LIPG	SMUG1P1 - AC090227.2	rs2156552-T	6e-12
chr18	47167213	Nat Genet	www.ncbi.nlm.nih.gov/pubmed/19060911	HDL cholesterol	LIPG	LIPG - SMUG1P1	rs4939883-G	2e-11
chr18	47167213	Nat Genet	www.ncbi.nlm.nih.gov/pubmed/19060911	HDL cholesterol	LIPG	LIPG - SMUG1P1	rs4939883-G	2e-11
chr18	47167213	Nat Genet	www.ncbi.nlm.nih.gov/pubmed/19060911	Cholesterol, total	LIPG	LIPG - SMUG1P1	rs4939883-G	2e-11
chr18	47167213	Nat Genet	www.ncbi.nlm.nih.gov/pubmed/19060911	Cholesterol, total	LIPG	LIPG - SMUG1P1	rs4939883-G	2e-11
chr18	47229716	Circ Res	www.ncbi.nlm.nih.gov/pubmed/29212778	Coronary artery disease	intergenic	SMUG1P1 - AC090227.2	rs9964304-A	1e-09
chr18	47229716	Circ Res	www.ncbi.nlm.nih.gov/pubmed/29212778	Coronary artery disease	intergenic	SMUG1P1 - AC090227.2	rs9964304-A	1e-09
chr1	201872263	Circ Res	www.ncbi.nlm.nih.gov/pubmed/29212778	Coronary artery disease	LMOD1	LMOD1	rs2820315-T	1e-10
chr1	201872263	Circ Res	www.ncbi.nlm.nih.gov/pubmed/29212778	Coronary artery disease	LMOD1	LMOD1	rs2820315-T	3e-11
chr15	96146413	Circ Res	www.ncbi.nlm.nih.gov/pubmed/29212778	Coronary artery disease	intergenic	LINC00924 - AC015574.1	rs17581137-A	1e-08
chr15	96146413	Circ Res	www.ncbi.nlm.nih.gov/pubmed/29212778	Coronary artery disease	intergenic	LINC00924 - AC015574.1	rs17581137-A	1e-08
chr15	96146413	Circ Res	www.ncbi.nlm.nih.gov/pubmed/29212778	Coronary artery disease	intergenic	LINC00924 - AC015574.1	rs17581137-A	1e-08
chr15	96146413	Circ Res	www.ncbi.nlm.nih.gov/pubmed/29212778	Coronary artery disease	intergenic	LINC00924 - AC015574.1	rs17581137-A	1e-08
chr3	156004953	Atherosclerosis	www.ncbi.nlm.nih.gov/pubmed/26708285	Coronary artery disease	KCNAB1	KCNAB1	rs13082914-T	3e-10
chr14	39020504	Pharmacogenet Genomics	www.ncbi.nlm.nih.gov/pubmed/18075462	Coronary spasm	intergenic	AL161751.1 - AL357094.1	rs10498345-T	9e-07
chr2	188333063	Nat Genet	www.ncbi.nlm.nih.gov/pubmed/23583979	Heart rate	TFPI	TFPI, AC007319.1	rs4140885-A	5e-08
chr2	188242368	Nat Genet	www.ncbi.nlm.nih.gov/pubmed/27798624	Resting heart rate	CALCRL	AC007319.1, CALCRL	rs62172372-G	6e-16
chr2	188343496	Nat Genet	www.ncbi.nlm.nih.gov/pubmed/21378988	Coronary heart disease	intergenic	AC007319.1, TFPI	rs7586970-?	9e-06
chr2	188343496	Nat Genet	www.ncbi.nlm.nih.gov/pubmed/21378988	Coronary heart disease	intergenic	AC007319.1, TFPI	rs7586970-?	9e-06
chr2	188196468	Nat Genet	www.ncbi.nlm.nih.gov/pubmed/21378988	Coronary heart disease	intergenic	AC007319.1	rs840616-?	7e-07
chr16	83045789	Nat Genet	www.ncbi.nlm.nih.gov/pubmed/28714975	Coronary artery disease (myocardial infarction, percutaneous transluminal coronary angioplasty, coronary artery bypass grafting, angina or chromic ischemic heart disease)	CDH13	CDH13	rs7500448-A	5e-10
chr5	74997755	Front Genet	www.ncbi.nlm.nih.gov/pubmed/27790247	Age-related diseases, mortality and associated endophenotypes	NR	POC5	rs10057967-?	3e-06
chr13	29022644	Nat Genet	www.ncbi.nlm.nih.gov/pubmed/28714975	Coronary artery disease (myocardial infarction, percutaneous transluminal coronary angioplasty, coronary artery bypass grafting, angina or chromic ischemic heart disease)	FLT1	FLT1	rs1924981-T	2e-07
chr13	28984062	J Hum Genet	www.ncbi.nlm.nih.gov/pubmed/23364394	Coronary heart disease	FLT1	FLT1	rs9508025-C	6e-07
chr13	28984062	J Hum Genet	www.ncbi.nlm.nih.gov/pubmed/23364394	Coronary heart disease	FLT1	FLT1	rs9508025-C	6e-07
chr3	169029978	Am J Hypertens	www.ncbi.nlm.nih.gov/pubmed/25189868	Blood pressure (smoking interaction)	MECOM	MECOM	rs12634933-?	7e-08
chr7	93550446	Nat Commun	www.ncbi.nlm.nih.gov/pubmed/28613276	Heart rate variability traits (RMSSD)	GNG11	AC002076.2 - GNG11	rs180238-C	8e-16
chr7	93550446	Nat Commun	www.ncbi.nlm.nih.gov/pubmed/28613276	Heart rate variability traits (RMSSD)	GNG11	AC002076.2 - GNG11	rs180238-C	8e-19
chr7	93550446	Nat Commun	www.ncbi.nlm.nih.gov/pubmed/29497042	Heart rate response to recovery post exercise (40 sec)	GNG11, GNGT1, TFPI2	AC002076.2 - GNG11	rs180238-C	2e-12
chr7	93550446	Nat Commun	www.ncbi.nlm.nih.gov/pubmed/29497042	Heart rate response to recovery post exercise (50 sec)	GNG11, GNGT1, TFPI2	AC002076.2 - GNG11	rs180238-C	4e-11
chr7	93550414	Nat Genet	www.ncbi.nlm.nih.gov/pubmed/27798624	Resting heart rate	GNGT1, GNG11	AC002076.2 - GNG11	rs180239-C	5e-21
chr7	93550414	Nat Commun	www.ncbi.nlm.nih.gov/pubmed/29769521	Resting heart rate	GNGT1	AC002076.2 - GNG11	rs180239-G	2e-07
chr7	93549595	Nat Genet	www.ncbi.nlm.nih.gov/pubmed/23583979	Heart rate	GNG11	AC002076.2 - GNG11	rs180242-T	7e-12
chr7	93545776	Nat Commun	www.ncbi.nlm.nih.gov/pubmed/29497042	Heart rate response to recovery post exercise (20 sec)	GNG11, GNGT1, TFPI2	AC002076.2 - GNG11	rs180253-G	9e-11
chr7	93545776	Nat Commun	www.ncbi.nlm.nih.gov/pubmed/29497042	Heart rate response to recovery post exercise (10 sec)	GNG11, GNGT1, TFPI2	AC002076.2 - GNG11	rs180253-G	7e-12
chr7	93545776	Nat Commun	www.ncbi.nlm.nih.gov/pubmed/29497042	Heart rate response to recovery post exercise (30 sec)	GNG11, GNGT1, TFPI2	AC002076.2 - GNG11	rs180253-G	2e-11
chr7	93551427	Nat Commun	www.ncbi.nlm.nih.gov/pubmed/28613276	Heart rate variability traits (SDNN)	GNG11	GNG11	rs4262-C	4e-17
chr7	93551427	Nat Commun	www.ncbi.nlm.nih.gov/pubmed/28613276	Heart rate variability traits (SDNN)	GNG11	GNG11	rs4262-C	5e-19
chr7	93551427	Nat Commun	www.ncbi.nlm.nih.gov/pubmed/28613276	Heart rate variability traits (pvRSA/HF)	GNG11	GNG11	rs4262-C	2e-11
chr7	93551427	Nat Commun	www.ncbi.nlm.nih.gov/pubmed/28613276	Heart rate variability traits (pvRSA/HF)	GNG11	GNG11	rs4262-C	2e-11
chr7	138049386	BMC Med Genet	www.ncbi.nlm.nih.gov/pubmed/17903307	Pulmonary function	intergenic	AC008155.1 - PTMAP10	rs357394-?	9e-06
chr7	138049386	BMC Med Genet	www.ncbi.nlm.nih.gov/pubmed/17903307	Pulmonary function	intergenic	AC008155.1 - PTMAP10	rs357394-?	9e-06
chr3	15440555	Arthritis Rheum	www.ncbi.nlm.nih.gov/pubmed/18759275	Uric acid levels	NR	METTL6	rs6442522-?	5e-06
chr15	93050965	BMC Med Genet	www.ncbi.nlm.nih.gov/pubmed/17903307	Pulmonary function	FLJ32831	C15orf32 - LINC00930	rs1455782-?	4e-06
chr15	93050965	BMC Med Genet	www.ncbi.nlm.nih.gov/pubmed/17903307	Pulmonary function	FLJ32831	C15orf32 - LINC00930	rs1455782-?	4e-06
chr2	228715374	BMC Med Genet	www.ncbi.nlm.nih.gov/pubmed/17903302	Blood pressure	CCL20, WDR69	CCL20 - TDGF1P2	rs7591163-?	3e-07
chr2	228715374	BMC Med Genet	www.ncbi.nlm.nih.gov/pubmed/17903302	Blood pressure	CCL20, WDR69	CCL20 - TDGF1P2	rs7591163-?	3e-07
chr2	228715374	BMC Med Genet	www.ncbi.nlm.nih.gov/pubmed/17903302	Blood pressure	CCL20, WDR69	CCL20 - TDGF1P2	rs7591163-?	3e-07
chr10	90826778	Circulation	www.ncbi.nlm.nih.gov/pubmed/21041692	Atrioventricular conduction	CH25H, FAS	MIR4679-2 - AL513533.1	rs1937332-G	7e-07
chr10	90826778	Circulation	www.ncbi.nlm.nih.gov/pubmed/21041692	Atrioventricular conduction	CH25H, FAS	MIR4679-2 - AL513533.1	rs1937332-G	7e-07
chr1	159678815	BMC Med Genet	www.ncbi.nlm.nih.gov/pubmed/17903293	Select biomarker traits	CRP	CRPP1 - CRP	rs2794520-?	3e-08
chr1	159678815	BMC Med Genet	www.ncbi.nlm.nih.gov/pubmed/17903293	Select biomarker traits	CRP	CRPP1 - CRP	rs2794520-?	3e-08
chr1	159698548	JAMA	www.ncbi.nlm.nih.gov/pubmed/19567438	C-reactive protein	CRP	CRP - AL445528.1	rs7553007-A	8e-44
chr8	126867504	Genet Epidemiol	www.ncbi.nlm.nih.gov/pubmed/23934736	Metabolite levels (Dihydroxy docosatrienoic acid)	LOC100130231	AC016074.1 - RNU6-442P	rs4006531-A	7e-07
chr9	16512747	Genet Epidemiol	www.ncbi.nlm.nih.gov/pubmed/23934736	Metabolite levels (Pyroglutamine)	BNC2	BNC2	rs10124550-A	7e-07
chr2	164019141	Nutrients	www.ncbi.nlm.nih.gov/pubmed/28820441	Interleukin-6 (red blood cell fatty acid level interaction)	RPL7P61	RPL7P61 - RNU6-627P	rs12623456-?	3e-09
chr14	84804487	PLoS One	www.ncbi.nlm.nih.gov/pubmed/28753643	Myocardial infarction in cardiovascular disease (time to event) (darapladib treatment interaction)	intergenic	MTCYBP27 - RNU6-976P	rs117714106-T	2e-06
chr14	84804487	PLoS One	www.ncbi.nlm.nih.gov/pubmed/28753643	Myocardial infarction in darapladib-treated cardiovascular disease (time to event)	intergenic	MTCYBP27 - RNU6-976P	rs117714106-T	5e-10
chr7	113998245	Am J Hypertens	www.ncbi.nlm.nih.gov/pubmed/25189868	Blood pressure (smoking interaction)	FOXP2, PPP1R3A	FOXP2	rs12705959-?	3e-07
chr7	113998245	Am J Hypertens	www.ncbi.nlm.nih.gov/pubmed/25189868	Blood pressure (smoking interaction)	FOXP2, PPP1R3A	FOXP2	rs12705959-?	3e-06
chr1	159196764	BMC Med Genet	www.ncbi.nlm.nih.gov/pubmed/17903293	Select biomarker traits	IGSF4B	CADM3-AS1 - MPTX1	rs10489849-?	1e-06
chr1	159196764	BMC Med Genet	www.ncbi.nlm.nih.gov/pubmed/17903293	Select biomarker traits	IGSF4B	CADM3-AS1 - MPTX1	rs10489849-?	1e-06
chr1	159175526	J Allergy Clin Immunol	www.ncbi.nlm.nih.gov/pubmed/22075330	IgE levels	DARC	ACKR1, CADM3-AS1	rs13962-A	2e-11
chr1	159148512	BMC Med Genet	www.ncbi.nlm.nih.gov/pubmed/17903293	Select biomarker traits	IGSF4B	CADM3	rs1474747-?	3e-06
chr1	159272059	J Allergy Clin Immunol	www.ncbi.nlm.nih.gov/pubmed/22075330	IgE levels	FCER1A	FCER1A	rs2251746-C	5e-26
chr1	159278250	BMC Med Genet	www.ncbi.nlm.nih.gov/pubmed/17903293	Select biomarker traits	FCER1A, OR10J3	FCER1A - OR10J3	rs2494250-?	1e-14
chr1	159278250	BMC Med Genet	www.ncbi.nlm.nih.gov/pubmed/17903293	Select biomarker traits	FCER1A, OR10J3	FCER1A - OR10J3	rs2494250-?	1e-14
chr1	159405958	BMC Med Genet	www.ncbi.nlm.nih.gov/pubmed/17903293	Select biomarker traits	OR10J1	AL513323.1	rs4128725-?	4e-12
chr1	159405958	BMC Med Genet	www.ncbi.nlm.nih.gov/pubmed/17903293	Select biomarker traits	OR10J1	AL513323.1	rs4128725-?	4e-12
chr1	159453936	BMC Med Genet	www.ncbi.nlm.nih.gov/pubmed/17903294	Hemostatic factors and hematological phenotypes	OR10J1, OR10J5	AL663023.1 - OR10J5	rs4133289-?	2e-07
chr1	159326879	J Allergy Clin Immunol	www.ncbi.nlm.nih.gov/pubmed/22075330	IgE levels	OR10J3	AL513323.1	rs4656784-G	2e-16
chr2	179839887	Nat Genet	www.ncbi.nlm.nih.gov/pubmed/27798624	Resting heart rate	NR	CCDC141	rs10497529-A	1e-22
chr2	179839887	Nat Commun	www.ncbi.nlm.nih.gov/pubmed/29769521	Resting heart rate	CCDC141	CCDC141	rs10497529-G	5e-15
chr2	179839887	Nat Commun	www.ncbi.nlm.nih.gov/pubmed/29769521	Heart rate response to exercise	CCDC141	CCDC141	rs10497529-G	3e-09
chr2	179713667	Nat Commun	www.ncbi.nlm.nih.gov/pubmed/28613276	Heart rate variability traits (RMSSD)	intergenic	CCDC141	rs13004438-T	6e-07
chr2	179713667	Nat Commun	www.ncbi.nlm.nih.gov/pubmed/28613276	Heart rate variability traits (RMSSD)	intergenic	CCDC141	rs13004438-T	6e-07
chr2	179725236	Nat Genet	www.ncbi.nlm.nih.gov/pubmed/27798624	Resting heart rate	CCDC141, TTN	CCDC141	rs151041685-T	8e-75
chr2	179721045	Nat Genet	www.ncbi.nlm.nih.gov/pubmed/23583979	Heart rate	CCDC141	CCDC141	rs17362588-A	4e-26
chr2	179721045	Nat Commun	www.ncbi.nlm.nih.gov/pubmed/29497042	Heart rate response to recovery post exercise (10 sec)	CCDC141, TTN	CCDC141	rs17362588-G	2e-09
chr2	179759691	Nat Commun	www.ncbi.nlm.nih.gov/pubmed/29497042	Heart rate response to recovery post exercise (20 sec)	CCDC141, TTN	CCDC141	rs35596070-C	1e-09
chr2	179759691	Nat Commun	www.ncbi.nlm.nih.gov/pubmed/29497042	Heart rate response to recovery post exercise (10 sec)	CCDC141, TTN	CCDC141	rs35596070-C	7e-13
chr2	179786067	J Med Genet	www.ncbi.nlm.nih.gov/pubmed/30166351	Heart rate	CCDC141, LOC105373766	CCDC141	rs79146658-?	3e-10
chr17	2088847	Nat Genet	www.ncbi.nlm.nih.gov/pubmed/28714975	Coronary artery disease (myocardial infarction, percutaneous transluminal coronary angioplasty, coronary artery bypass grafting, angina or chromic ischemic heart disease)	SMG6	SMG6	rs113348108-D	6e-08
chr17	2125604	Nat Genet	www.ncbi.nlm.nih.gov/pubmed/21378990	Coronary heart disease	intergenic	SMG6	rs1231206-A	9e-10
chr17	2126503	Nat Genet	www.ncbi.nlm.nih.gov/pubmed/21378990	Coronary heart disease	SMG6, SRR	SMG6	rs216172-C	1e-09
chr17	2117944	Stroke	www.ncbi.nlm.nih.gov/pubmed/24262325	Coronary artery disease	SMG6	SMG6	rs2281727-G	1e-07

### Sheet: Enhancer sites
Chromosome	start	end	Peak coverage	Random mean	Random SD	Z score
chr2	188146468	188248446	0.150954	0.00113986	0.00429426	34.8871
chr2	188146468	188393497	0.0623166	0.00112168	0.00288763	21.1921
chr20	10915997	11110925	0.0533428	0.00119233	0.00306522	17.0136
chr15	95217482	95368767	0.0455961	0.000772085	0.00287512	15.5903
chr16	82995789	83095790	0.0529795	0.00104891	0.00411488	12.6202
chr16	82995789	83095790	0.0529795	0.00094066	0.00440437	11.8153
chr16	82995789	83095790	0.0529795	0.00099593	0.00461089	11.2741
chr13	28923620	29072645	0.0482872	0.00127783	0.00425829	11.0395
chr5	74947755	75047756	0.0429796	0.00112147	0.00419203	9.98516
chr3	11310996	11410997	0.0429896	0.00123028	0.00439849	9.49402
chr13	28934062	29072645	0.0476032	0.00153309	0.00493026	9.34436
chr7	16039751	16139752	0.0409696	0.001243	0.00426874	9.3064
chr3	168979978	169079979	0.0409796	0.00110461	0.00439607	9.0706
chr13	28972644	29072645	0.0579794	0.00179582	0.00625861	8.977
chr2	71638117	71738118	0.0479695	0.00146043	0.00522838	8.8955
chr20	6573373	6673374	0.0369696	0.00119204	0.00402526	8.88827
chr19	41775190	41904534	0.0185474	0.000387602	0.00204926	8.86165
chr5	66098983	66198984	0.0419796	0.00132855	0.0046369	8.76685
chr5	38394799	38494800	0.0439796	0.0013994	0.0049559	8.59182
chr7	93495776	93601428	0.0397153	0.00123609	0.00449526	8.55996
chr15	59437929	59537930	0.0259897	0.000591684	0.00298759	8.50116
chr11	61951413	62051414	0.0399896	0.00138499	0.0046681	8.26987
chr5	74965241	75088431	0.0348892	0.00133986	0.00411772	8.14756
chr1	159648548	159748549	0.0399696	0.00127563	0.00476396	8.12223
chr7	93499595	93601428	0.0412047	0.00148042	0.00490789	8.09396
chr2	163969141	164069142	0.0359796	0.00105212	0.00431634	8.09191
chr6	80063594	80163595	0.0419896	0.0014792	0.00515702	7.85539
chr7	137999386	138099387	0.0359696	0.00118221	0.00446182	7.79668
chr6	127333859	127502935	0.0354633	0.00160907	0.00437334	7.74105
chr10	111991578	112091579	0.0339797	0.00108974	0.00440172	7.47207
chr1	169501681	169601682	0.0349796	0.00123251	0.0046922	7.19217
chr17	45266716	45553539	0.0142876	0.000728198	0.00190494	7.11801
chr3	15390555	15490556	0.0379896	0.0013861	0.00519592	7.04466
chr15	93000965	93100966	0.0269797	0.000765253	0.00379001	6.91672
chr5	74947755	75047756	0.0429796	0.00142837	0.00607737	6.83704
chr2	228665374	228765375	0.0259897	0.00105165	0.00364882	6.83454
chr10	90776778	90876779	0.0339797	0.00121677	0.00480864	6.81334
chr1	159628815	159748549	0.0333823	0.00145738	0.00482649	6.61453
chr2	222255159	222355160	0.0339797	0.00123177	0.00511344	6.40429
chr12	29356487	29456488	0.0299897	0.00143195	0.00447583	6.38044
chr2	198596025	198696026	0.0259897	0.00113158	0.00400776	6.2025
chr6	142452634	142552635	0.0329897	0.00145518	0.00509606	6.18802
chr1	244439955	244539956	0.0289897	0.00118424	0.00449789	6.18189
chr8	126817504	126917505	0.0319797	0.00143744	0.00512661	5.95759
chr9	16462747	16562748	0.0289897	0.00120277	0.0046892	5.92573
chr2	163969141	164069142	0.0359796	0.0014936	0.0058472	5.89787
chr14	84754487	84854488	0.0269897	0.00119458	0.00443758	5.81288
chr7	113948245	114048246	0.0239898	0.00108478	0.00397641	5.76023
chr9	71905716	72005717	0.0269797	0.00119762	0.00449232	5.73915
chr2	207194782	207294783	0.0269797	0.00109491	0.00452774	5.71694
chr20	46899148	46999149	0.0249898	0.00119825	0.004174	5.69995
chr1	201733681	201834287	0.0268274	0.00137551	0.00448709	5.67224
chr1	159098512	159503937	0.0155294	0.00133405	0.00250944	5.65679
chr13	22081896	22181897	0.0309797	0.00124106	0.00528391	5.62816
chr18	47043863	47279717	0.0199106	0.00131826	0.00336565	5.52415
chr2	179663667	179889888	0.0189991	0.00134736	0.00319585	5.52332
chr1	201822263	201922264	0.0269897	0.00105606	0.00470092	5.51672
chr1	219594495	219694496	0.0269697	0.00130395	0.0046766	5.48813
chr15	96096413	96196414	0.0219798	0.000865021	0.00393911	5.36029
chr3	155954953	156054954	0.0289597	0.00147683	0.00517307	5.31268
chr6	127105710	127231089	0.0247011	0.00139985	0.00439053	5.30716
chr14	38970504	39070505	0.0219898	0.000891402	0.00399155	5.28576
chr17	45685705	45785706	0.0199898	0.000789513	0.00366236	5.2426
chr1	112973979	113096879	0.0235883	0.00134495	0.00425021	5.23347
chr14	84754487	84854488	0.0269897	0.00123649	0.00503492	5.11492
chr3	169245763	169345764	0.0299697	0.00156213	0.00561167	5.06223
chr17	2038847	2176504	0.0137952	0.000712351	0.00259283	5.04577
